# Phenotypic inference from sparse tumor genomes informs an explainable deep-learning model for cancer prognosis

**DOI:** 10.64898/2026.06.26.734894

**Authors:** Sydney Grant, Aritro Nath

**Affiliations:** Department of Medical Oncology & Therapeutics Research, City of Hope

## Abstract

Somatic genomic alterations are widely profiled in cancer and remain the primary source for personalized therapy, yet their clinical utility is limited to few actionable targets. AI/ML models offer opportunities to capture genome-wide complexities, but clinical translation is hindered by poor interpretability, often limited to single-gene effects, and overlooks higher-order phenotypic interactions. To address this, we developed PhenoMap, a machine-learning framework that infers tumor phenotypic states from somatic variants. Trained on 9,000 pan-cancer genomes and transcriptomes, PhenoMap accurately reconstructs expression-based pathway enrichment scores and consolidated hallmark cancer phenotypes, enabling multilevel interpretation at phenotype, pathway, and gene scales. PhenoMap captured molecular subtypes and key resistance pathways across breast, lung, and brain cancers. We leveraged these features in PhenoSurv, a deep survival model integrating phenotypic reconstruction loss, Kullback–Leibler divergence, and survival loss to learn biologically-grounded predictors. PhenoSurv outperformed state-of-the-art survival models while providing robust mechanistic explanations. *NOTCH1* signaling and *SMARCA4* mutations emerged as a major prognostic factor in hormone receptor–positive breast cancer. TGF-β signaling and inflammasomes, potentially modulated by *FAT1*, predicted lung adenocarcinoma outcomes, while inositol metabolism and PI3K signaling were key drivers in brain cancer. Together, PhenoMap and PhenoSurv provide accurate, interpretable, and clinically actionable models for precision oncology.

**Graphical Abstract:** 

PhenoMap framework leverages genomic data and explainable deep learning to identify phenotype, pathway, and gene-level prognostic markers for precision oncology.
