## Supplementary Table 3 for "Phenotypic inference from sparse tumor genomes informs an explainable deep-learning model for cancer prognosis"

### Sheet: Sheet1
Model	Dataset	Subtype	CI
RSF	TCGA	TNBC	0.6429
RSF	TCGA	TNBC	0.4286
RSF	TCGA	TNBC	0.7143
RSF	TCGA	HER2+	0.5
RSF	TCGA	HER2+	0.3077
RSF	TCGA	HR+	0.62
RSF	TCGA	HR+	0.7338
RSF	TCGA	HR+	0.5625
RSF	TCGA	HR+	0.4475
RSF	TCGA	HR+	0.1733
RSF	MSK	TNBC	0.4431
RSF	MSK	TNBC	0.4274
RSF	MSK	TNBC	0.5328
RSF	MSK	TNBC	0.4231
RSF	MSK	TNBC	0.4866
RSF	MSK	HER2+	0.4704
RSF	MSK	HER2+	0.4769
RSF	MSK	HER2+	0.5132
RSF	MSK	HER2+	0.5014
RSF	MSK	HER2+	0.5509
RSF	MSK	HR+	0.5323
RSF	MSK	HR+	0.559
RSF	MSK	HR+	0.562
RSF	MSK	HR+	0.4804
RSF	MSK	HR+	0.5542
DeepSurv	TCGA	TNBC	0.5
DeepSurv	TCGA	TNBC	0.2143
DeepSurv	TCGA	TNBC	0.0769
DeepSurv	TCGA	TNBC	0.6667
DeepSurv	TCGA	HER2+	0.5556
DeepSurv	TCGA	HER2+	0.5
DeepSurv	TCGA	HR+	0.4406
DeepSurv	TCGA	HR+	0.4748
DeepSurv	TCGA	HR+	0.375
DeepSurv	TCGA	HR+	0.5153
DeepSurv	TCGA	HR+	0.2043
DeepSurv	MSK	TNBC	0.4311
DeepSurv	MSK	TNBC	0.6426
DeepSurv	MSK	TNBC	0.4426
DeepSurv	MSK	TNBC	0.4371
DeepSurv	MSK	TNBC	0.4326
DeepSurv	MSK	HER2+	0.3897
DeepSurv	MSK	HER2+	0.3706
DeepSurv	MSK	HER2+	0.6093
DeepSurv	MSK	HER2+	0.5185
DeepSurv	MSK	HER2+	0.4947
DeepSurv	MSK	HR+	0.5116
DeepSurv	MSK	HR+	0.5163
DeepSurv	MSK	HR+	0.5641
DeepSurv	MSK	HR+	0.4592
DeepSurv	MSK	HR+	0.5259
PhenoSurv	MSK	TNBC	0.4731
PhenoSurv	MSK	TNBC	0.4532
PhenoSurv	MSK	TNBC	0.5082
PhenoSurv	MSK	TNBC	0.5929
PhenoSurv	MSK	TNBC	0.4974
PhenoSurv	TCGA	TNBC	0.7857
PhenoSurv	TCGA	TNBC	0.25
PhenoSurv	TCGA	TNBC	0.9286
PhenoSurv	TCGA	TNBC	0.8462
PhenoSurv	TCGA	TNBC	0.7619
PhenoSurv	MSK	HER2+	0.6197
PhenoSurv	MSK	HER2+	0.5337
PhenoSurv	MSK	HER2+	0.6623
PhenoSurv	MSK	HER2+	0.5369
PhenoSurv	MSK	HER2+	0.535
PhenoSurv	TCGA	HER2+	0.7556
PhenoSurv	TCGA	HER2+	1
PhenoSurv	TCGA	HER2+	0.7447
PhenoSurv	TCGA	HR+	0.505
PhenoSurv	TCGA	HR+	0.7266
PhenoSurv	TCGA	HR+	0.875
PhenoSurv	TCGA	HR+	0.5596
PhenoSurv	TCGA	HR+	0.8152
PhenoSurv	MSK	HR+	0.5271
PhenoSurv	MSK	HR+	0.5375
PhenoSurv	MSK	HR+	0.5651
PhenoSurv	MSK	HR+	0.5415
PhenoSurv	MSK	HR+	0.568
RSF	MSK	Lung	0.5442
RSF	MSK	Lung	0.7098
RSF	MSK	Lung	0.6322
RSF	MSK	Lung	0.3431
RSF	MSK	Lung	0.507
RSF	TCGA	Lung	0.4263
RSF	TCGA	Lung	0.5415
RSF	TCGA	Lung	0.4053
RSF	TCGA	Lung	0.3424
RSF	TCGA	Lung	0.6495
DeepSurv	MSK	Lung	0.5542
DeepSurv	MSK	Lung	0.456
DeepSurv	MSK	Lung	0.3478
DeepSurv	MSK	Lung	0.5445
DeepSurv	MSK	Lung	0.5704
DeepSurv	TCGA	Lung	0.553
DeepSurv	TCGA	Lung	0.5693
DeepSurv	TCGA	Lung	0.4228
DeepSurv	TCGA	Lung	0.5455
DeepSurv	TCGA	Lung	0.4373
PhenoSurv	MSK	Lung	0.5245
PhenoSurv	MSK	Lung	0.6836
PhenoSurv	MSK	Lung	0.6658
PhenoSurv	MSK	Lung	0.6445
PhenoSurv	MSK	Lung	0.6008
PhenoSurv	TCGA	Lung	0.6701
PhenoSurv	TCGA	Lung	0.5702
PhenoSurv	TCGA	Lung	0.6286
PhenoSurv	TCGA	Lung	0.3929
PhenoSurv	TCGA	Lung	0.4883
RSF	MSK	Brain	0.7672
RSF	MSK	Brain	0.7949
RSF	MSK	Brain	0.8232
RSF	MSK	Brain	0.4241
RSF	MSK	Brain	0.7929
RSF	TCGA	Brain	0.6981
RSF	TCGA	Brain	0.7075
RSF	TCGA	Brain	0.6951
RSF	TCGA	Brain	0.5928
RSF	TCGA	Brain	0.7615
DeepSurv	MSK	Brain	0.7344
DeepSurv	MSK	Brain	0.6845
DeepSurv	MSK	Brain	0.5083
DeepSurv	MSK	Brain	0.4808
DeepSurv	MSK	Brain	0.6156
DeepSurv	TCGA	Brain	0.6573
DeepSurv	TCGA	Brain	0.5944
DeepSurv	TCGA	Brain	0.6687
DeepSurv	TCGA	Brain	0.5123
DeepSurv	TCGA	Brain	0.7194
PhenoSurv	MSK	Brain	0.7526
PhenoSurv	MSK	Brain	0.7558
PhenoSurv	MSK	Brain	0.8053
PhenoSurv	MSK	Brain	0.6931
PhenoSurv	MSK	Brain	0.7799
PhenoSurv	TCGA	Brain	0.652
PhenoSurv	TCGA	Brain	0.7121
PhenoSurv	TCGA	Brain	0.7371
PhenoSurv	TCGA	Brain	0.6829
PhenoSurv	TCGA	Brain	0.7367
