## Supplementary Table 4 for "Phenotypic inference from sparse tumor genomes informs an explainable deep-learning model for cancer prognosis"

### Sheet: Supplementary Table 5
Pathway	ChiSQ (TCGA)	Pval (TCGA)	ChiSQ (MSK)	Pval (MSK)
KEGG_INOSITOL_PHOSPHATE_METABOLISM	98.4562	3.32294e-23	157.276	4.45486e-36
REACTOME_ACTIVATED_NTRK2_SIGNALS_THROUGH_PI3K	57.7402	2.99126e-14	151.124	9.84756e-35
REACTOME_NOTCH_HLH_TRANSCRIPTION_PATHWAY	168.63	1.47352e-38	26.0854	3.26638e-07
KEGG_WNT_SIGNALING_PATHWAY	159.436	1.50271e-36	22.3817	2.23497e-06
REACTOME_MET_ACTIVATES_PI3K_AKT_SIGNALING	54.1354	1.87139e-13	122.718	1.60762e-28
KEGG_TAURINE_AND_HYPOTAURINE_METABOLISM	51.9327	5.7435e-13	74.8125	5.17605e-18
REACTOME_NOTCH3_INTRACELLULAR_DOMAIN_REGULATES_TRANSCRIPTION	62.9162	2.15688e-15	62.1832	3.1295e-15
HALLMARK_ANGIOGENESIS	83.4873	6.41276e-20	41.0134	1.51188e-10
HALLMARK_WNT_BETA_CATENIN_SIGNALING	111.431	4.76197e-26	11.9901	0.000534833
REACTOME_ESTROGEN_STIMULATED_SIGNALING_THROUGH_PRKCZ	111.895	3.76793e-26	9.28498	0.00231041
GSE45365_WT_VS_IFNAR_KO_BCELL_MCMV_INFECTION_DN	55.5385	9.16455e-14	60.5822	7.05701e-15
HALLMARK_EPITHELIAL_MESENCHYMAL_TRANSITION	74.4592	6.19051e-18	34.5809	4.08891e-09
HALLMARK_HEDGEHOG_SIGNALING	70.3498	4.96672e-17	36.6982	1.37908e-09
REACTOME_ACTIVATED_NTRK3_SIGNALS_THROUGH_PI3K	91.5688	1.0778e-21	11.0108	0.000905837
REACTOME_NOTCH1_INTRACELLULAR_DOMAIN_REGULATES_TRANSCRIPTION	91.351	1.20321e-21	10.8484	0.000988798
REACTOME_GLYCOGEN_METABOLISM	85.9665	1.83006e-20	5.68424	0.017118
KEGG_GLYCOSAMINOGLYCAN_BIOSYNTHESIS_KERATAN_SULFATE	48.0758	4.10059e-12	41.1465	1.41234e-10
REACTOME_METABOLISM_OF_STEROID_HORMONES	59.3338	1.33074e-14	23.8808	1.02487e-06
REACTOME_DEFECTIVE_INTRINSIC_PATHWAY_FOR_APOPTOSIS	67.1648	2.49739e-16	13.1045	0.000294585
REACTOME_WNT5A_DEPENDENT_INTERNALIZATION_OF_FZD4	39.9903	2.55234e-10	38.9284	4.3963e-10
GSE15750_DAY6_VS_DAY10_TRAF6KO_EFF_CD8_TCELL_UP	48.3458	3.57306e-12	28.7914	8.06094e-08
REACTOME_PI5P_REGULATES_TP53_ACETYLATION	28.8771	7.71188e-08	48.0634	4.12666e-12
REACTOME_CASPASE_ACTIVATION_VIA_DEPENDENCE_RECEPTORS_IN_THE_ABSENCE_OF_LIGAND	35.3301	2.78296e-09	36.9126	1.23542e-09
GSE11961_UNSTIM_VS_ANTI_IGM_AND_CD40_STIM_6H_FOLLICULAR_BCELL_UP	48.7707	2.87706e-12	20.5132	5.92209e-06
GSE36476_CTRL_VS_TSST_ACT_72H_MEMORY_CD4_TCELL_OLD_DN	47.7897	4.74484e-12	20.1174	7.28301e-06
REACTOME_FOXO_MEDIATED_TRANSCRIPTION_OF_CELL_CYCLE_GENES	44.3223	2.78527e-11	23.3931	1.32055e-06
GSE25088_WT_VS_STAT6_KO_MACROPHAGE_IL4_STIM_DN	43.7161	3.79643e-11	23.9645	9.8129e-07
REACTOME_HDR_THROUGH_HOMOLOGOUS_RECOMBINATION_HRR	51.1078	8.74313e-13	12.711	0.000363518
GOLDRATH_NAIVE_VS_EFF_CD8_TCELL_DN	45.7916	1.31527e-11	17.4543	2.94296e-05
GSE20715_0H_VS_48H_OZONE_LUNG_DN	42.2203	8.1548e-11	19.6454	9.32254e-06
REACTOME_G2_M_DNA_REPLICATION_CHECKPOINT	52.5278	4.24209e-13	9.29225	0.00230125
REACTOME_NOTCH2_INTRACELLULAR_DOMAIN_REGULATES_TRANSCRIPTION	34.9946	3.30614e-09	25.8698	3.65236e-07
REACTOME_METABOLISM_OF_POLYAMINES	53.3782	2.75138e-13	6.59566	0.0102228
REACTOME_G2_PHASE	30.8517	2.78513e-08	28.2384	1.07253e-07
REACTOME_ANDROGEN_BIOSYNTHESIS	21.8623	2.92933e-06	36.4617	1.55696e-09
REACTOME_APOPTOTIC_FACTOR_MEDIATED_RESPONSE	34.5152	4.22935e-09	22.408	2.20452e-06
GSE15750_DAY6_VS_DAY10_EFF_CD8_TCELL_UP	50.6075	1.12811e-12	5.94222	0.0147824
REACTOME_WNT_LIGAND_BIOGENESIS_AND_TRAFFICKING	22.0811	2.61368e-06	32.0857	1.47518e-08
REACTOME_GENE_AND_PROTEIN_EXPRESSION_BY_JAK_STAT_SIGNALING_AFTER_INTERLEUKIN_12_STIMULATION	29.757	4.89743e-08	23.397	1.31785e-06
HALLMARK_E2F_TARGETS	37.3602	9.82049e-10	14.4892	0.000140962
KEGG_CELL_CYCLE	44.4881	2.55911e-11	4.40719	0.0357878
REACTOME_REGULATION_OF_INNATE_IMMUNE_RESPONSES_TO_CYTOSOLIC_DNA	41.3365	1.28155e-10	6.87068	0.00876215
HALLMARK_INTERFERON_GAMMA_RESPONSE	40.4138	2.05481e-10	6.50257	0.0107718
REACTOME_TGF_BETA_RECEPTOR_SIGNALING_IN_EMT_EPITHELIAL_TO_MESENCHYMAL_TRANSITION	30.1179	4.06564e-08	16.5275	4.79497e-05
REACTOME_TGF_BETA_RECEPTOR_SIGNALING_ACTIVATES_SMADS	30.9354	2.66767e-08	15.6177	7.75252e-05
REACTOME_TRANSCRIPTION_COUPLED_NUCLEOTIDE_EXCISION_REPAIR_TC_NER	33.5941	6.78979e-09	11.876	0.000568608
REACTOME_PRE_NOTCH_PROCESSING_IN_THE_ENDOPLASMIC_RETICULUM	15.194	9.70114e-05	29.0223	7.15516e-08
REACTOME_P75NTR_NEGATIVELY_REGULATES_CELL_CYCLE_VIA_SC1	31.7448	1.75815e-08	12.2515	0.000464876
REACTOME_TP53_REGULATES_TRANSCRIPTION_OF_GENES_INVOLVED_IN_CYTOCHROME_C_RELEASE	29.2545	6.34684e-08	13.8502	0.000197978
REACTOME_DOWNREGULATION_OF_TGF_BETA_RECEPTOR_SIGNALING	28.2275	1.07862e-07	14.4706	0.000142364
REACTOME_APOPTOSIS	33.6011	6.76539e-09	6.07955	0.0136756
REACTOME_P38MAPK_EVENTS	31.4627	2.03308e-08	4.85054	0.0276375
REACTOME_TP53_REGULATES_TRANSCRIPTION_OF_SEVERAL_ADDITIONAL_CELL_DEATH_GENES_WHOSE_SPECIFIC_ROLES_IN_P53_DEPENDENT_APOPTOSIS_REMAIN_UNCERTAIN	4.01138	0.0451941	26.9429	2.09556e-07
HALLMARK_MYC_TARGETS_V2	12.368	0.000436749	14.2907	0.000156634
REACTOME_HSP90_CHAPERONE_CYCLE_FOR_STEROID_HORMONE_RECEPTORS_SHR_IN_THE_PRESENCE_OF_LIGAND	12.7993	0.000346757	10.2869	0.00133975
REACTOME_ACTIVATED_PKN1_STIMULATES_TRANSCRIPTION_OF_AR_ANDROGEN_RECEPTOR_REGULATED_GENES_KLK2_AND_KLK3	15.4258	8.58067e-05	5.00099	0.0253328
REACTOME_PEPTIDE_HORMONE_BIOSYNTHESIS	13.4539	0.000244502	4.13877	0.0419117
REACTOME_HORMONE_LIGAND_BINDING_RECEPTORS	5.33979	0.020844	4.52267	0.0334486
